# VIRGO2: Unveiling the Functional and Ecological Complexity of the Vaginal Microbiome with an Enhanced Non-Redundant Gene Catalog

**DOI:** 10.1101/2025.03.04.641479

**Authors:** M. T. France, I. Chaudry, L. Rutt, M. Quain, B. Shirtliff, E. McComb, A. Maros, M. Alizadeh, F. A. Hussain, M. A. Elovitz, D. A. Relman, A. Rahman, R. M. Brotman, J. Price, M. Kassaro, J. B. Holm, B. Ma, J. Ravel

## Abstract

Despite the importance of the cervicovaginal microbiome, the mechanisms that govern its composition and drive its impact on host physiology remain poorly understood. This study expands our understanding of the function and ecology of the vaginal microbiome using VIRGO2, an enhanced non-redundant gene catalog comprising over 1.7 million well-annotated genes from body-site specific microbes and viruses. Analyses using VIRGO2 revealed novel insights, including the identification of previously uncharacterized vaginal bacteria, features of the vaginal mycobiome and phageome, and differential expression of bacterial carbohydrate catabolic genes. Constructed from over 2,500 metagenomes and 4,000 bacterial genomes, VIRGO2 broadens geographic representation and microbial diversity compared to its predecessor. This updated catalog enables more precise profiling of taxonomic and functional composition from metagenomic and metatranscriptomic datasets. VIRGO2 is a critical resource for integrative analyses of vaginal microbial communities and their interactions with host tissues, thereby enhancing our mechanistic understanding of vaginal health and disease.
