## Supplementary Table 4 for "VIRGO2: Unveiling the Functional and Ecological Complexity of the Vaginal Microbiome with an Enhanced Non-Redundant Gene Catalog"

Geography	Africa (n=275)	Asia (n=479)	Europe (n=89)	NorthAmer (n=1702)	Oceania (n=20)
Lactobacillus_iners	0.694545455	0.622129436	0.314606742	0.571680376	0.7
Lactobacillus_crispatus	0.28	0.603340292	0.617977528	0.293184489	0.1
Gardnerella_vaginalis	0.48	0.246346555	0.06741573	0.488249119	0.6
UBA629_sp005465875	0.185454545	0.016701461	0	0.231492362	0.4
Gardnerella_swidsinkii	0.290909091	0.202505219	0.08988764	0.347238543	0.35
Lactobacillus_jensenii	0.149090909	0.187891441	0.247191011	0.145123384	0
Gardnerella_piotii	0.44	0.219206681	0.056179775	0.431844888	0.7
Fannyhessea_vaginae	0.341818182	0.164926931	0.056179775	0.373678026	0.55
Lactobacillus_gasseri	0.04	0.064718163	0.292134831	0.098707403	0
Gardnerella_vaginalis_C	0.24	0.087682672	0.02247191	0.250881316	0.15
Prevotella_amnii	0.2	0.056367432	0.011235955	0.261457109	0.65
Megasphaera_lornae	0.269090909	0.12526096	0.02247191	0.337837838	0.65
Gardnerella_vaginalis_H	0.145454545	0.027139875	0	0.173913043	0.2
Gardnerella	0.450909091	0.208768267	0.078651685	0.455346651	0.65
Lactobacillus_mulieris	0.072727273	0.068893528	0.101123596	0.079905993	0.1
Gardnerella_leopoldii	0.214545455	0.154488518	0.04494382	0.236780259	0.25
Prevotella_spNov3	0.174545455	0.045929019	0	0.200940071	0.5
Prevotella_timonensis	0.170909091	0.025052192	0.02247191	0.237955347	0.4
Gardnerella_vaginalis_F	0.127272727	0.012526096	0.011235955	0.12573443	0.15
Gardnerella_vaginalis_A	0.116363636	0.027139875	0	0.178025852	0.5
Gardnerella_vaginalis_D	0.134545455	0.020876827	0	0.1386604	0
Sneathia_vaginalis	0.076363636	0.010438413	0.02247191	0.187426557	0.5
KA00274_sp902373515	0.130909091	0.070981211	0.011235955	0.225029377	0.55
Lactobacillus_paragasseri	0	0.006263048	0.202247191	0.038190364	0
Prevotella_bivia	0.109090909	0.025052192	0	0.111045828	0
Gardnerella_sp003585845	0.196363636	0.11691023	0.033707865	0.21680376	0
Berryella_sp001552935	0.207272727	0.073068894	0.011235955	0.261457109	0.45
Nanoperiomorbus_sp004136275	0.08	0.020876827	0	0.117508813	0.15
Bifidobacterium_breve	0.010909091	0	0.123595506	0.02173913	0
Aerococcus_christensenii	0.149090909	0.016701461	0.02247191	0.152173913	0.05
Streptococcus_mitis	0.007272727	0.041753653	0	0.049941246	0
Dialister_sp001553355	0.076363636	0.037578288	0	0.165099882	0.35
Mobiluncus_mulieris	0.090909091	0.010438413	0	0.082256169	0.1
Cutibacterium_acnes	0.021818182	0.035490605	0.06741573	0.055816686	0
Gardnerella_vaginalis_E	0.112727273	0.058455115	0.011235955	0.071680376	0.1
Prevotella_sp000758925	0.08	0.016701461	0	0.126909518	0.3
Streptococcus_agalactiae	0.003636364	0.010438413	0.011235955	0.051703878	0
Streptococcus_anginosus	0.021818182	0.029227557	0	0.05640423	0
Prevotella	0.098181818	0.018789144	0.011235955	0.199177438	0.65
Trichomonas_vaginalis	0.058181818	0.002087683	0	0.024676851	0
Limosilactobacillus_portuensis	0.050909091	0.32776618	0.04494382	0.045240893	0
Corynebacterium	0.010909091	0.006263048	0	0.062279671	0
Gardnerella_sp003585735	0.04	0.002087683	0	0.054641598	0
Fannyhessea_spNov3	0.101818182	0.056367432	0	0.098119859	0.2
Megasphaera_hutchinsoni	0.065454545	0.006263048	0	0.099882491	0.2
Sneathia_sanguinegens	0.021818182	0.010438413	0.011235955	0.092831962	0.1
Escherichia_coli	0.014545455	0.025052192	0.04494382	0.039952996	0.05
Mobiluncus_curtisii	0.021818182	0.010438413	0	0.058754407	0.15
Gardnerella_vaginalis_B	0.025454545	0.014613779	0	0.049353702	0
Prevotella_spNov1	0.010909091	0.002087683	0	0.079318449	0.05
