## Supplementary Table 6 for "VIRGO2: Unveiling the Functional and Ecological Complexity of the Vaginal Microbiome with an Enhanced Non-Redundant Gene Catalog"

SampleID	Repository	BioProject	AccessionNumber
MT_208794	SRA	PRJNA797778	SRR17858151
MT_207024	SRA	PRJNA797778	SRR17858152
MT_206884	SRA	PRJNA797778	SRR17858153
MT_206820	SRA	PRJNA797778	SRR17858154
MT_206780	SRA	PRJNA797778	SRR17858155
MT_206017	SRA	PRJNA797778	SRR17858156
MT_205945	SRA	PRJNA797778	SRR17858157
MT_205917	SRA	PRJNA797778	SRR17858158
MT_205821	SRA	PRJNA797778	SRR17858159
MT_205765	SRA	PRJNA797778	SRR17858160
MT_175222	SRA	PRJNA797778	SRR17858161
MT_205339	SRA	PRJNA797778	SRR17858162
MT_205283	SRA	PRJNA797778	SRR17858163
MT_205211	SRA	PRJNA797778	SRR17858164
MT_205119	SRA	PRJNA797778	SRR17858165
MT_205071	SRA	PRJNA797778	SRR17858166
MT_203325	SRA	PRJNA797778	SRR17858167
MT_203253	SRA	PRJNA797778	SRR17858168
MT_203189	SRA	PRJNA797778	SRR17858169
MT_203113	SRA	PRJNA797778	SRR17858170
MT_203061	SRA	PRJNA797778	SRR17858171
MT_174698	SRA	PRJNA797778	SRR17858172
MT_199141	SRA	PRJNA797778	SRR17858173
MT_198439	SRA	PRJNA797778	SRR17858174
MT_198367	SRA	PRJNA797778	SRR17858175
MT_198303	SRA	PRJNA797778	SRR17858176
MT_198227	SRA	PRJNA797778	SRR17858177
MT_198159	SRA	PRJNA797778	SRR17858178
MT_195568	SRA	PRJNA797778	SRR17858179
MT_195508	SRA	PRJNA797778	SRR17858180
MT_195432	SRA	PRJNA797778	SRR17858181
MT_195376	SRA	PRJNA797778	SRR17858182
MT_174558	SRA	PRJNA797778	SRR17858183
MT_195292	SRA	PRJNA797778	SRR17858184
MT_194124	SRA	PRJNA797778	SRR17858185
MT_194060	SRA	PRJNA797778	SRR17858186
MT_193972	SRA	PRJNA797778	SRR17858187
MT_193932	SRA	PRJNA797778	SRR17858188
MT_193868	SRA	PRJNA797778	SRR17858189
MT_192676	SRA	PRJNA797778	SRR17858190
MT_192624	SRA	PRJNA797778	SRR17858191
MT_192560	SRA	PRJNA797778	SRR17858192
MT_192496	SRA	PRJNA797778	SRR17858193
MT_114835	SRA	PRJNA797778	SRR17858194
MT_192432	SRA	PRJNA797778	SRR17858195
MT_190854	SRA	PRJNA797778	SRR17858196
MT_190790	SRA	PRJNA797778	SRR17858197
MT_189664	SRA	PRJNA797778	SRR17858198
MT_189536	SRA	PRJNA797778	SRR17858199
MT_189409	SRA	PRJNA797778	SRR17858200
MT_189333	SRA	PRJNA797778	SRR17858201
MT_188287	SRA	PRJNA797778	SRR17858202
MT_188243	SRA	PRJNA797778	SRR17858203
MT_187471	SRA	PRJNA797778	SRR17858204
MT_113843	SRA	PRJNA797778	SRR17858205
MT_187407	SRA	PRJNA797778	SRR17858206
MT_187379	SRA	PRJNA797778	SRR17858207
MT_186901	SRA	PRJNA797778	SRR17858208
MT_186837	SRA	PRJNA797778	SRR17858209
MT_186773	SRA	PRJNA797778	SRR17858210
MT_186705	SRA	PRJNA797778	SRR17858211
MT_186645	SRA	PRJNA797778	SRR17858212
MT_186542	SRA	PRJNA797778	SRR17858213
MT_186466	SRA	PRJNA797778	SRR17858214
MT_186414	SRA	PRJNA797778	SRR17858215
MT_113747	SRA	PRJNA797778	SRR17858216
MT_186350	SRA	PRJNA797778	SRR17858217
MT_186306	SRA	PRJNA797778	SRR17858218
MT_185477	SRA	PRJNA797778	SRR17858219
MT_185397	SRA	PRJNA797778	SRR17858220
MT_185349	SRA	PRJNA797778	SRR17858221
MT_185281	SRA	PRJNA797778	SRR17858222
MT_185253	SRA	PRJNA797778	SRR17858223
MT_183694	SRA	PRJNA797778	SRR17858224
MT_183662	SRA	PRJNA797778	SRR17858225
MT_182333	SRA	PRJNA797778	SRR17858226
MT_113711	SRA	PRJNA797778	SRR17858227
MT_181925	SRA	PRJNA797778	SRR17858228
MT_181861	SRA	PRJNA797778	SRR17858229
MT_181813	SRA	PRJNA797778	SRR17858230
MT_181765	SRA	PRJNA797778	SRR17858231
MT_181701	SRA	PRJNA797778	SRR17858232
MT_181125	SRA	PRJNA797778	SRR17858233
MT_181061	SRA	PRJNA797778	SRR17858234
MT_178957	SRA	PRJNA797778	SRR17858235
MT_178905	SRA	PRJNA797778	SRR17858236
MT_178841	SRA	PRJNA797778	SRR17858237
MT_113627	SRA	PRJNA797778	SRR17858238
MT_177949	SRA	PRJNA797778	SRR17858239
MT_177885	SRA	PRJNA797778	SRR17858240
MT_263212	SRA	PRJNA797778	SRR17858241
MT_263164	SRA	PRJNA797778	SRR17858242
MT_263071	SRA	PRJNA797778	SRR17858243
MT_262987	SRA	PRJNA797778	SRR17858244
MT_262955	SRA	PRJNA797778	SRR17858245
MT_261265	SRA	PRJNA797778	SRR17858246
MT_261189	SRA	PRJNA797778	SRR17858247
MT_257022	SRA	PRJNA797778	SRR17858248
MT_256958	SRA	PRJNA797778	SRR17858249
MT_256893	SRA	PRJNA797778	SRR17858250
MT_177785	SRA	PRJNA797778	SRR17858251
MT_256825	SRA	PRJNA797778	SRR17858252
MT_256765	SRA	PRJNA797778	SRR17858253
MT_253749	SRA	PRJNA797778	SRR17858254
MT_253676	SRA	PRJNA797778	SRR17858255
MT_253632	SRA	PRJNA797778	SRR17858256
MT_253576	SRA	PRJNA797778	SRR17858257
MT_253536	SRA	PRJNA797778	SRR17858258
MT_235413	SRA	PRJNA797778	SRR17858259
MT_235373	SRA	PRJNA797778	SRR17858260
MT_235308	SRA	PRJNA797778	SRR17858261
MT_176789	SRA	PRJNA797778	SRR17858262
MT_213808	SRA	PRJNA797778	SRR17858263
MT_213616	SRA	PRJNA797778	SRR17858264
MT_199189	SRA	PRJNA797778	SRR17858265
MT_199089	SRA	PRJNA797778	SRR17858266
MT_114767	SRA	PRJNA797778	SRR17858267
MT_114707	SRA	PRJNA797778	SRR17858268
MT_114187	SRA	PRJNA797778	SRR17858269
MT_114131	SRA	PRJNA797778	SRR17858270
MT_114063	SRA	PRJNA797778	SRR17858271
MT_113351	SRA	PRJNA797778	SRR17858272
MT_176741	SRA	PRJNA797778	SRR17858273
MT_113283	SRA	PRJNA797778	SRR17858274
MT_112467	SRA	PRJNA797778	SRR17858275
MT_227035	SRA	PRJNA797778	SRR17858276
MT_226963	SRA	PRJNA797778	SRR17858277
MT_226899	SRA	PRJNA797778	SRR17858278
MT_226815	SRA	PRJNA797778	SRR17858279
MT_226771	SRA	PRJNA797778	SRR17858280
MT_224664	SRA	PRJNA797778	SRR17858281
MT_224560	SRA	PRJNA797778	SRR17858282
MT_224508	SRA	PRJNA797778	SRR17858283
MT_176082	SRA	PRJNA797778	SRR17858284
MT_224460	SRA	PRJNA797778	SRR17858285
MT_224412	SRA	PRJNA797778	SRR17858286
MT_223657	SRA	PRJNA797778	SRR17858287
MT_223593	SRA	PRJNA797778	SRR17858288
MT_223529	SRA	PRJNA797778	SRR17858289
MT_223465	SRA	PRJNA797778	SRR17858290
MT_223401	SRA	PRJNA797778	SRR17858291
MT_222923	SRA	PRJNA797778	SRR17858292
MT_222851	SRA	PRJNA797778	SRR17858293
MT_222791	SRA	PRJNA797778	SRR17858294
MT_176010	SRA	PRJNA797778	SRR17858295
MT_222787	SRA	PRJNA797778	SRR17858296
MT_222723	SRA	PRJNA797778	SRR17858297
MT_222630	SRA	PRJNA797778	SRR17858298
MT_222538	SRA	PRJNA797778	SRR17858299
MT_222470	SRA	PRJNA797778	SRR17858300
MT_222378	SRA	PRJNA797778	SRR17858301
MT_220640	SRA	PRJNA797778	SRR17858302
MT_220548	SRA	PRJNA797778	SRR17858303
MT_220496	SRA	PRJNA797778	SRR17858304
MT_220420	SRA	PRJNA797778	SRR17858305
MT_175974	SRA	PRJNA797778	SRR17858306
MT_220356	SRA	PRJNA797778	SRR17858307
MT_219264	SRA	PRJNA797778	SRR17858308
MT_219200	SRA	PRJNA797778	SRR17858309
MT_219124	SRA	PRJNA797778	SRR17858310
MT_219072	SRA	PRJNA797778	SRR17858311
MT_219008	SRA	PRJNA797778	SRR17858312
MT_211730	SRA	PRJNA797778	SRR17858313
MT_211650	SRA	PRJNA797778	SRR17858314
MT_211586	SRA	PRJNA797778	SRR17858315
MT_211522	SRA	PRJNA797778	SRR17858316
MT_175890	SRA	PRJNA797778	SRR17858317
MT_211466	SRA	PRJNA797778	SRR17858318
MT_210715	SRA	PRJNA797778	SRR17858319
MT_210667	SRA	PRJNA797778	SRR17858320
MT_210603	SRA	PRJNA797778	SRR17858321
MT_210547	SRA	PRJNA797778	SRR17858322
MT_210475	SRA	PRJNA797778	SRR17858323
MT_209050	SRA	PRJNA797778	SRR17858324
MT_208966	SRA	PRJNA797778	SRR17858325
MT_208922	SRA	PRJNA797778	SRR17858326
MT_208858	SRA	PRJNA797778	SRR17858327
MT_175370	SRA	PRJNA797778	SRR17858328
MT_113587	SRA	PRJNA797778	SRR17858329
MT_112531	SRA	PRJNA797778	SRR17858330
1061335328	SRA	PRJNA797778	pending
1062235158	SRA	PRJNA797778	pending
1062235198	SRA	PRJNA797778	pending
1062235238	SRA	PRJNA797778	pending
1062235328	SRA	PRJNA797778	pending
1062235378	SRA	PRJNA797778	pending
1062535198	SRA	PRJNA797778	pending
1062535278	SRA	PRJNA797778	pending
1062535368	SRA	PRJNA797778	pending
1063035158	SRA	PRJNA797778	pending
1063035238	SRA	PRJNA797778	pending
1063035278	SRA	PRJNA797778	pending
1063035328	SRA	PRJNA797778	pending
1063035368	SRA	PRJNA797778	pending
1063235248	SRA	PRJNA797778	pending
1063235328	SRA	PRJNA797778	pending
4003135298	SRA	PRJNA797778	pending
4003135318	SRA	PRJNA797778	pending
4003135338	SRA	PRJNA797778	pending
4003135358	SRA	PRJNA797778	pending
4003135378	SRA	PRJNA797778	pending
4003935308	SRA	PRJNA797778	pending
4003935358	SRA	PRJNA797778	pending
4004035278	SRA	PRJNA797778	pending
4004135188	SRA	PRJNA797778	pending
4004135248	SRA	PRJNA797778	pending
4004135278	SRA	PRJNA797778	pending
4004135328	SRA	PRJNA797778	pending
4004135368	SRA	PRJNA797778	pending
4005535208	SRA	PRJNA797778	pending
4005535248	SRA	PRJNA797778	pending
4005535298	SRA	PRJNA797778	pending
4005535348	SRA	PRJNA797778	pending
4005535398	SRA	PRJNA797778	pending
4005735248	SRA	PRJNA797778	pending
4005735348	SRA	PRJNA797778	pending
4006035188	SRA	PRJNA797778	pending
4006035208	SRA	PRJNA797778	pending
4006035238	SRA	PRJNA797778	pending
4006035358	SRA	PRJNA797778	pending
4006035378	SRA	PRJNA797778	pending
4006235178	SRA	PRJNA797778	pending
4006235398	SRA	PRJNA797778	pending
4006335188	SRA	PRJNA797778	pending
4006335228	SRA	PRJNA797778	pending
4006335258	SRA	PRJNA797778	pending
4006335338	SRA	PRJNA797778	pending
4006335378	SRA	PRJNA797778	pending
4006735248	SRA	PRJNA797778	pending
4006735278	SRA	PRJNA797778	pending
4006735308	SRA	PRJNA797778	pending
4006735328	SRA	PRJNA797778	pending
4006735348	SRA	PRJNA797778	pending
4006835178	SRA	PRJNA797778	pending
4006835248	SRA	PRJNA797778	pending
4006835268	SRA	PRJNA797778	pending
4006835318	SRA	PRJNA797778	pending
4006835358	SRA	PRJNA797778	pending
4007735188	SRA	PRJNA797778	pending
4007735268	SRA	PRJNA797778	pending
4007735358	SRA	PRJNA797778	pending
4007735378	SRA	PRJNA797778	pending
4008035178	SRA	PRJNA797778	pending
4008035218	SRA	PRJNA797778	pending
4008035268	SRA	PRJNA797778	pending
4008035308	SRA	PRJNA797778	pending
4008035368	SRA	PRJNA797778	pending
4008235228	SRA	PRJNA797778	pending
4008235248	SRA	PRJNA797778	pending
4008235298	SRA	PRJNA797778	pending
4008235358	SRA	PRJNA797778	pending
4008535338	SRA	PRJNA797778	pending
4008735278	SRA	PRJNA797778	pending
4008735328	SRA	PRJNA797778	pending
4008735378	SRA	PRJNA797778	pending
4008935218	SRA	PRJNA797778	pending
4008935338	SRA	PRJNA797778	pending
4009035178	SRA	PRJNA797778	pending
4009035218	SRA	PRJNA797778	pending
4009035258	SRA	PRJNA797778	pending
4009035338	SRA	PRJNA797778	pending
4009035348	SRA	PRJNA797778	pending
4009935238	SRA	PRJNA797778	pending
4009935278	SRA	PRJNA797778	pending
4009935308	SRA	PRJNA797778	pending
4009935338	SRA	PRJNA797778	pending
4009935358	SRA	PRJNA797778	pending
4010035228	SRA	PRJNA797778	pending
4010135168	SRA	PRJNA797778	pending
4010135218	SRA	PRJNA797778	pending
4010135258	SRA	PRJNA797778	pending
4010135288	SRA	PRJNA797778	pending
4010135318	SRA	PRJNA797778	pending
4905235198	SRA	PRJNA797778	pending
4905235238	SRA	PRJNA797778	pending
4905235328	SRA	PRJNA797778	pending
4905235368	SRA	PRJNA797778	pending
4905235398	SRA	PRJNA797778	pending
4907335168	SRA	PRJNA797778	pending
4907335218	SRA	PRJNA797778	pending
4907335258	SRA	PRJNA797778	pending
4907335308	SRA	PRJNA797778	pending
4907335368	SRA	PRJNA797778	pending
MT_1061335148	SRA	PRJNA797778	pending
MT_1061335188	SRA	PRJNA797778	pending
MT_1061335228	SRA	PRJNA797778	pending
MT_1061335268	SRA	PRJNA797778	pending
MT_1061335328	SRA	PRJNA797778	pending
MT_1062135138	SRA	PRJNA797778	pending
MT_1062135188	SRA	PRJNA797778	pending
MT_1062135248	SRA	PRJNA797778	pending
MT_1062135288	SRA	PRJNA797778	pending
MT_1062135368	SRA	PRJNA797778	pending
MT_1062535158	SRA	PRJNA797778	pending
MT_1062535238	SRA	PRJNA797778	pending
MT_1063235168	SRA	PRJNA797778	pending
MT_1063235208	SRA	PRJNA797778	pending
MT_1063235368	SRA	PRJNA797778	pending
MT_2009035158	SRA	PRJNA797778	pending
MT_2009035208	SRA	PRJNA797778	pending
MT_2009035268	SRA	PRJNA797778	pending
MT_2009035308	SRA	PRJNA797778	pending
MT_2009035378	SRA	PRJNA797778	pending
MT_4003935258	SRA	PRJNA797778	pending
MT_4003935408	SRA	PRJNA797778	pending
MT_4004035238	SRA	PRJNA797778	pending
MT_4004035278	SRA	PRJNA797778	pending
MT_4004035328	SRA	PRJNA797778	pending
MT_4004035378	SRA	PRJNA797778	pending
MT_4005735208	SRA	PRJNA797778	pending
MT_4005735298	SRA	PRJNA797778	pending
MT_4005735388	SRA	PRJNA797778	pending
MT_4006235228	SRA	PRJNA797778	pending
MT_4006235278	SRA	PRJNA797778	pending
MT_4006235328	SRA	PRJNA797778	pending
MT_4007635188	SRA	PRJNA797778	pending
MT_4007635238	SRA	PRJNA797778	pending
MT_4007635258	SRA	PRJNA797778	pending
MT_4007635278	SRA	PRJNA797778	pending
MT_4007635358	SRA	PRJNA797778	pending
MT_4007835188	SRA	PRJNA797778	pending
MT_4007835238	SRA	PRJNA797778	pending
MT_4007835278	SRA	PRJNA797778	pending
MT_4007835308	SRA	PRJNA797778	pending
MT_4007835348	SRA	PRJNA797778	pending
MT_4008335178	SRA	PRJNA797778	pending
MT_4008335218	SRA	PRJNA797778	pending
MT_4008335258	SRA	PRJNA797778	pending
MT_4008335278	SRA	PRJNA797778	pending
MT_4008535208	SRA	PRJNA797778	pending
MT_4008535248	SRA	PRJNA797778	pending
MT_4008535298	SRA	PRJNA797778	pending
MT_4008535388	SRA	PRJNA797778	pending
MT_4008735168	SRA	PRJNA797778	pending
MT_4008735228	SRA	PRJNA797778	pending
MT_4008835238	SRA	PRJNA797778	pending
MT_4008835268	SRA	PRJNA797778	pending
MT_4008835278	SRA	PRJNA797778	pending
MT_4008835298	SRA	PRJNA797778	pending
MT_4010035168	SRA	PRJNA797778	pending
MT_4010035278	SRA	PRJNA797778	pending
MT_4010035318	SRA	PRJNA797778	pending
MT_4010035378	SRA	PRJNA797778	pending
MT_4008335188	SRA	PRJNA797778	pending
